# Genome-resolved multi-omics insights into top-down microbiome engineering for carbon-upcycling of thermally hydrolysed food waste

**DOI:** 10.1101/2023.05.23.541846

**Authors:** Minxi Jiang, Halil Kurt, Kevin Gilmore, Nathalie A Delherbe, Wendell Khunjar, Lydia Rachbauer, Kartik Chandran

## Abstract

Engineering environmental microbiomes enables carbon upcycling from organic solid waste into valuable products, such as volatile fatty acids (VFAs). This approach leverages the broad metabolic potential of natural communities to process highly heterogeneous substrates. However, solid waste conversion is often constrained by microbial hydrolysis, which limits the breakdown of particulate substrates into soluble compounds available for fermentation. Top-down engineering enhancements, such as thermal hydrolysis pretreatment (THP), can improve feedstock solubility but do not consistently increase total acid yields and may instead shift acid profiles. This highlights our limited understanding of microbiome responses to feedstock-level engineering controls. In this study, we applied genome-resolved multi-omics analysis to link VFA production performance with molecular mechanisms in a top-down engineered microbiome fed with thermally hydrolysed food waste. THP reduced total VFA yield (p = 0.003), accompanied by decreased Shannon diversity (p = 0.03), acid-production potential (DNA; log2FC = −1.3), and acid-production activity (mRNA; log2FC = −0.2). Propionate remained the dominant product with and without THP, consistent with the predominance of the *Prevotella* genus; however, THP selectively enriched two *Prevotella* species with elevated expression of ATP-generating steps in propionate production. THP also increased butyrate and valerate fractions (p < 0.001), together with upregulated reverse β-oxidation for chain elongation driven by CAG-791 sp900320025 and *Megasphaera* sp000417505. <u>Overall, our results provide performance- and molecular-level evidence that THP applied to complex feedstocks didn’t increase total VFA yields, but reshaped microbiome structure and function, maintained propionate dominance, and promoted chain elongation.</u>
