## Supplementary Tables for "Genome-resolved multi-omics insights into top-down microbiome engineering for carbon-upcycling of thermally hydrolysed food waste"

### Sheet: Table S1
Table S1: Three food waste batches characteristics with and without THP
Property	Batch	Value	Units
THP_sCOD	FW1	4.1 ± 0.01	g-COD/L
non_THP_sCOD	FW1	3.2 ± 0.01	g-COD/L
THP_VS	FW1	14.4 ± 0.01	g/L
non_THP_VS	FW1	20.9 ± 0.05	g/L
THP_TS	FW1	15 ± 0.01	g/L
non_THP_TS	FW1	22 ± 0.5	g/L
THP_sCHO	FW1	3.4 ± 0.4	g-glucose/L
non_THP_sCHO	FW1	2.5 ± 0.5	g-glucose/L
THP_sP	FW1	1.7 ± 0.07	g-BSA/L
non_THP_sP	FW1	1.3 ± 0.05	g-BSA/L
THP_lipid	FW1	0.4 ± 0.02	% wet weight
non_THP_lipid	FW1	0.7 ± 0.04	% wet weight
THP_tCA	FW1	254.9 ± 1.1	g-acetic acid/L
non_THP_tCA	FW1	91.9 ± 2.5	g-acetic acid/L
THP_TAN	FW1	23.9 ± 1.6	mg-N/L
non_THP_TAN	FW1	10.1 ± 0.8	mg-N/L
THP_sCOD	FW2	3.8 ± 0.01	g-COD/L
non_THP_sCOD	FW2	3.3 ± 0.01	g-COD/L
THP_VS	FW2	13.2 ± 0.02	g/L
non_THP_VS	FW2	18.9 ± 0.01	g/L
THP_TS	FW2	13.9 ± 0.3	g/L
non_THP_TS	FW2	20.2 ± 0.1	g/L
THP_sCHO	FW2	2.7 ± 0.4	g-glucose/L
non_THP_sCHO	FW2	1.4 ± 0.4	g-glucose/L
THP_sP	FW2	1.6 ± 0.1	g-BSA/L
non_THP_sP	FW2	1.4 ± 0.02	g-BSA/L
THP_lipid	FW2	0.3 ± 0.01	% wet weight
non_THP_lipid	FW2	0.6 ± 0.03	% wet weight
THP_tCA	FW2	343.9 ± 4.5	g-acetic acid/L
non_THP_tCA	FW2	228.8 ± 1.9	g-acetic acid/L
THP_TAN	FW2	15.3 ± 0.3	mg-N/L
non_THP_TAN	FW2	7.3 ± 0.1	mg-N/L
THP_sCOD	FW3	5.2 ± 0.2	g-COD/L
non_THP_sCOD	FW3	4.5 ± 0.01	g-COD/L
THP_VS	FW3	14.1 ± 0.02	g/L
non_THP_VS	FW3	18.5 ± 0.01	g/L
THP_TS	FW3	14.9 ± 0.01	g/L
non_THP_TS	FW3	19.7 ± 0.1	g/L
THP_sCHO	FW3	2.5 ± 0.1	g-glucose/L
non_THP_sCHO	FW3	1.4 ± 0.3	g-glucose/L
THP_sP	FW3	1.5 ± 0.2	g-BSA/L
non_THP_sP	FW3	1.4 ± 0.01	g-BSA/L
THP_lipid	FW3	0.3 ± 0.04	% wet weight
non_THP_lipid	FW3	0.32 ± 0.02	% wet weight
THP_tCA	FW3	371.2 ± 10.8	g-acetic acid/L
non_THP_tCA	FW3	321.4 ± 5.4	g-acetic acid/L
THP_TAN	FW3	4.5 ± 0.02	mg-N/L
non_THP_TAN	FW3	3.3 ± 0.2	mg-N/L
sCHO: soluble carbohydrate
sP: soluble protein

### Sheet: Table S2
Table S2: Assembly quality and taxonomy of the 21 assembled MAGs
Genome	Selected Bins	Completeness	Contamination	GC	N50	Size	Lineage
FW-HRT_2d_megahit_11	bin1	93.13	0.178	0.511	19064	3213585	d__Bacteria;p__Bacteroidota;c__Bacteroidia;o__Bacteroidales;f__Bacteroidaceae;g__Prevotella;s__Prevotella sp900314365
FW-HRT_2d_spades_3	bin10	98.88	0	0.391	153541	3762852	d__Bacteria;p__Bacteroidota;c__Bacteroidia;o__Bacteroidales;f__Bacteroidaceae;g__Bacteroides;s__Bacteroides sp007896885
FW-HRT_2d_spades_4	bin11	87.81	1.7	0.514	18211	3496471	d__Bacteria;p__Bacteroidota;c__Bacteroidia;o__Bacteroidales;f__Bacteroidaceae;g__Prevotella;s__Prevotella sp900322095
FW-HRT_2d_spades_5	bin12	98.98	0	0.37	120204	3285346	d__Bacteria;p__Bacteroidota;c__Bacteroidia;o__Bacteroidales;f__Bacteroidaceae;g__Prevotella;s__Prevotella sp018054505
FW-HRT_2d_spades_8	bin13	91.39	1.689	0.517	36740	3535135	d__Bacteria;p__Bacteroidota;c__Bacteroidia;o__Bacteroidales;f__Bacteroidaceae;g__Prevotella;s__
THP-HRT_2d_megahit_5	bin14	99.76	0.194	0.59	34804	2237836	d__Bacteria;p__Bacillota_C;c__Negativicutes;o__Selenomonadales;f__Selenomonadaceae;g__Mitsuokella;s__Mitsuokella multacida
THP-HRT_2d_megahit_6	bin15	97.7	0.125	0.419	88179	3812943	d__Bacteria;p__Bacteroidota;c__Bacteroidia;o__Bacteroidales;f__Bacteroidaceae;g__JAAYUD01;s__
THP-HRT_2d_spades_1	bin16	96.67	0.625	0.577	12989	2218728	d__Bacteria;p__Pseudomonadota;c__Gammaproteobacteria;o__Burkholderiales;f__Burkholderiaceae;g__Mesosutterella;s__Mesosutterella multiformis
THP-HRT_2d_spades_2	bin17	99.31	0.675	0.523	113446	3355034	d__Bacteria;p__Bacteroidota;c__Bacteroidia;o__Bacteroidales;f__Bacteroidaceae;g__Prevotella;s__Prevotella sp002305235
THP-HRT_2d_spades_3	bin18	98.8	0	0.544	14865	2202269	d__Bacteria;p__Bacillota_C;c__Negativicutes;o__Veillonellales;f__Megasphaeraceae;g__Megasphaera;s__Megasphaera sp000417505
THP-HRT_2d_spades_5	bin19	87.68	0.204	0.505	9376	2222178	d__Bacteria;p__Bacillota_C;c__Negativicutes;o__Acidaminococcales;f__Acidaminococcaceae;g__JAKVKY01;s__
FW-HRT_2d_megahit_14	bin2	96.42	1.587	0.489	61030	3034025	d__Bacteria;p__Bacteroidota;c__Bacteroidia;o__Bacteroidales;f__UBA932;g__Cryptobacteroides;s__Cryptobacteroides sp900316045
THP-HRT_2d_spades_7	bin20	92.98	0.545	0.603	13054	2354826	d__Bacteria;p__Bacillota_C;c__Negativicutes;o__Selenomonadales;f__Selenomonadaceae;g__Selenomonas_C;s__Selenomonas_C sp934202005
THP-HRT_2d_spades_8	bin21	98.6	0.583	0.548	85525	3633637	d__Bacteria;p__Bacteroidota;c__Bacteroidia;o__Bacteroidales;f__Bacteroidaceae;g__Prevotella;s__
FW-HRT_2d_megahit_3	bin3	99.41	0.588	0.501	60514	2413863	d__Bacteria;p__Pseudomonadota;c__Gammaproteobacteria;o__Enterobacterales;f__Succinivibrionaceae;g__Succinivibrio;s__Succinivibrio hippei_A
FW-HRT_2d_megahit_5	bin4	98.56	0.299	0.589	63301	2026392	d__Bacteria;p__Bacillota_C;c__Negativicutes;o__Acidaminococcales;f__Acidaminococcaceae;g__Succiniclasticum;s__Succiniclasticum sp900316935
FW-HRT_2d_megahit_6	bin5	93.57	0.453	0.499	14501	2644412	d__Bacteria;p__Bacillota_I;c__Bacilli_A;o__Erysipelotrichales;f__Erysipelotrichaceae;g__Bulleidia;s__Bulleidia intestinalis
FW-HRT_2d_spades_1	bin6	87.58	1.207	0.561	11644	2252958	d__Bacteria;p__Bacillota_A;c__Clostridia;o__Lachnospirales;f__Lachnospiraceae;g__CAG-791;s__CAG-791 sp900320025
FW-HRT_2d_spades_10	bin7	99.03	0.576	0.409	62637	3793315	d__Bacteria;p__Bacteroidota;c__Bacteroidia;o__Bacteroidales;f__Tannerellaceae;g__Parabacteroides;s__
FW-HRT_2d_spades_11	bin8	100	0	0.601	160428	2160242	d__Bacteria;p__Actinomycetota;c__Actinomycetes;o__Actinomycetales;f__Bifidobacteriaceae;g__Bifidobacterium;s__Bifidobacterium thermacidophilum
FW-HRT_2d_spades_12	bin9	96.95	0.506	0.52	66269	3068846	d__Bacteria;p__Bacteroidota;c__Bacteroidia;o__Bacteroidales;f__Bacteroidaceae;g__Prevotella;s__

### Sheet: Table S3
Table S3. Presence and absence matrix of carbon metabolic functions across 21 MAGs as annotated by METABOLIC-G
Category	Function	Gene.abbreviation	bin1	bin10	bin11	bin12	bin13	bin14	bin15	bin16	bin17	bin18	bin19	bin2	bin20	bin21	bin3	bin4	bin5	bin6	bin7	bin8	bin9	sum
Aromatics degradation	Phenol => Benzoyl-CoA	ubiX||bsdC	0	0	0	0	0	1	0	0	0	0	0	0	1	0	0	1	0	0	0	0	0	3
C1 metabolism	Formate oxidation	fdoG||fdwB||fdoH||fdhAB	0	0	0	0	0	1	0	1	0	0	0	0	1	0	0	1	0	0	0	0	0	4
C1 metabolism	Aerobic CO oxidation	coxS||coxM||coxL	0	0	0	0	0	0	0	0	0	0	0	0	0	0	0	0	1	0	0	0	0	1
Carbon fixation	Wood Ljungdahl pathway	cdhD||cdhE||cooS	0	0	0	0	0	1	0	0	0	0	0	0	1	0	0	0	0	0	0	0	0	2
Complex carbon degradation	Other oligosaccharide degrading	beta-galactosidase	1	1	1	1	1	1	1	0	1	0	0	1	1	1	0	0	1	1	1	1	1	16
Complex carbon degradation	Chitin degrading	hexosaminidase	1	1	1	1	0	1	1	1	0	1	1	1	1	1	0	0	1	1	1	0	1	16
Complex carbon degradation	Amylolytic enzymes	alpha-amylase	1	1	1	1	1	0	1	0	1	0	0	1	0	1	0	0	1	1	1	1	1	14
Complex carbon degradation	Cellulose degrading	beta-glucosidase	1	1	1	1	1	0	1	0	1	0	0	1	0	1	0	0	0	1	1	1	1	13
Complex carbon degradation	Hemicullulose debranching	arabinosidase	1	1	1	1	1	0	1	0	1	0	0	0	0	1	0	0	0	1	1	1	0	11
Complex carbon degradation	Hemicullulose debranching	alpha-L-rhamnosidase	1	1	1	1	1	0	0	0	1	0	0	1	0	1	0	0	0	1	1	0	1	11
Complex carbon degradation	Amylolytic enzymes	pullulanase	1	1	1	1	1	0	1	0	1	0	0	0	0	1	0	0	1	0	0	1	1	11
Complex carbon degradation	Endohemicellulases	alpha-D-xyloside xylohydrolase	0	1	1	1	1	0	1	0	1	0	0	0	0	1	0	0	0	1	1	0	0	9
Complex carbon degradation	Endohemicellulases	mannan endo-1,4-beta-mannosidase	0	1	1	1	1	0	1	0	1	0	0	0	1	1	0	0	0	0	0	0	0	8
Complex carbon degradation	Other oligosaccharide degrading	beta-xylosidase	0	1	0	1	1	1	1	0	1	0	0	0	0	1	0	0	0	0	1	0	0	8
Complex carbon degradation	Cellulose degrading	cellulase	0	1	0	1	0	1	0	0	0	0	0	0	1	0	1	0	1	0	1	0	0	7
Complex carbon degradation	Other oligosaccharide degrading	beta-mannosidase	1	1	1	0	0	0	1	0	1	0	0	1	0	0	0	0	0	0	1	0	0	7
Complex carbon degradation	Amylolytic enzymes	isoamylase	0	0	0	0	0	0	0	0	0	0	0	0	0	0	1	0	0	0	0	1	0	2
Complex carbon degradation	Chitin degrading	chitiniase	0	1	0	0	0	0	0	0	0	0	0	1	0	0	0	0	0	0	0	0	0	2
Complex carbon degradation	Hemicullulose debranching	beta-glucuronidase	0	0	0	0	0	0	0	0	0	0	0	0	0	0	0	0	0	1	0	0	0	1
Ethanol fermentation	Acetaldehyde => Ethanol	acetaldehyde => ethanol	0	0	0	0	0	1	0	0	0	0	0	0	0	0	0	0	0	0	0	1	0	2
Fatty acid degradation	acyl-CoA dehydrogenase	acyl-CoA dehydrogenase	0	0	0	0	0	0	0	0	0	1	1	0	0	0	0	1	1	1	0	0	0	5
Fermentation	Acetogenesis	acdA||ack||pta	1	1	1	1	1	0	1	0	1	1	0	1	0	1	1	0	1	1	1	1	1	16
Fermentation	Pyruvate <=> acetyl-CoA + formate	pflD	0	1	1	1	1	1	0	0	1	0	0	0	0	1	1	0	1	1	0	1	1	12
Fermentation	Pyruvate oxidation	porA	0	0	0	0	0	0	0	1	0	0	0	0	0	0	1	0	0	0	0	0	0	2
Fermentation	Lactate utilization	ldh	0	0	0	0	0	0	0	0	0	0	0	0	0	0	0	0	1	0	0	1	0	2

### Sheet: Table S4
Table S4. Customized metabolic network for individual VFA production
Category	Pathways	Notes	EC number	Gene name	KO
AA production	0	Pyruvate + CoA + oxidized ferredoxin to acetyl-CoA + CO2 + reduced ferredoxin	EC: 1.2.7.1	PFOR	K00169, K00170, K00171, K00172,K00189,K03737
AA production	0	Pyruvate + CoA + oxidized ferredoxin to acetyl-CoA + CO2 + reduced ferredoxin	EC: 1.2.7.3 and EC: 1.2.7.11	korB	K00174, K00175, K00176, K00177
AA production	1	Acetyl-CoA to Acetyl-P	EC: 2.3.1.8	pta	K00625, K13788, K15024
AA production	2	Acetyl-P to acetate	EC: 2.7.2.1	ackA	K00925
AA production	2	Acetyl-P to acetate	EC:3.6.1.7	acyP	K01512
AA production	3	Pyruvate to acetate	EC:1.2.5.1	poxB	K00156
AA production	4	Pyruvate to Acetyl-P	EC: 1.2.3.3	spxB	K00158
AA production	5	Acetyl-CoA to Acetyladenylate	EC: 6.2.1.1	acss1	K01895
AA production	6	acetyl-CoA to Acetate	EC: 6.2.1.13	acdA, acdB, acdAB, pauA	K01905, K22224, K24012
AA production	6	acetyl-CoA to Acetate	EC: 2.8.3.1	pct	K01026
PA production	1	Pyruvate to oxaloacetate	EC: 6.4.1.1	cfiA_2/cfiA/pyc	K01958,K01959,K01960
PA production	1	Pyruvate directly to S-Malate	EC: 1.1.1.38	ME2	K00027
PA production	1	Oxaloacetate to S-malate	EC: 1.1.5.4	mqo	K00116
PA production	1	Oxaloacetate to S-malate	EC: 1.1.1.37	mdh	K00024, K00025, K00026
PA production	1	S-malate to fumarate	EC: 4.2.1.2	fumD, fumA, fumB, fumC	K01675, K01676, K01677, K01678, K01679,K01774
PA production	1	Fumarate to succinate	EC: 1.3.5.1	sdhA/frdA/frdB	K00233,K00234,K00235,K00239, K00240,K00244,K00245,K25995
PA production	1	Fumarate to succinate	EC: 1.3.2. 4	fccA	K26318
PA production	1	Succinate to Succinyl-CoA	EC: 6.2.1.5	sucC/sucD	K01902, K01903, K01899, K01900
PA production	1		EC: 2.8.3.18	aarC	K18118
PA production	1	Succinyl-CoA to R-methyl-malonyl-CoA	EC: 5.4.99.2	mutA/scpA	K01847, K01848, K01849
PA production	1	R to S-2-Methyl-malonyl-CoA	EC:5.1.99.1	mce	K05606
PA production	1	S-2_Methyl-malonyl-CoA to Propionyl-CoA	EC: 2.1.3.1	mmdA	K03416, K17489, K17490
PA production	2	Lactate to lactoyl-CoA	EC: 2.8.3.1	pct	K01026
PA production	2	Lactoyl-CoA to Acryloyl-CoA	EC: 4.2.1.54	lcdA, lcdB	K20626, K20627
PA production	2	Acetyl-CoA to malonyl-CoA	EC: 2.1.3.1	mmdA	K03416, K17489, K17490
PA production	2	Acetyl-CoA to malonyl-CoA	EC:6.4.1.2	hfa1, acc1	K01946,K01961,K01962,K01963, K01964,K11262,K11263,K15036, K18472,K18603,K18604,K19312,K22568
PA production	2	3-Hydroxy-propionyl-CoA to Acryloyl-CoA	EC:4.2.1.17	crt2/fadJ/fadB/echA15/paaF	K01692,K01715,K01782,K01825,K13767, K07511,K07514,K07515,K10527,K15016
PA production	2	Acryloyl-CoA to propionyl-CoA	EC: 1.3.8.1	acdA	K00248
PA production	2	Acryloyl-CoA to propionyl-CoA	EC: 1.3.3.6	acoXa	K00232
PA production	3	Proteins to propionyl-CoA	EC: 1.2.4.4	bckdha	K00166, K00167, K11381
PA production	3	proteins to propionyl-CoA	EC: 1.8.1.4	dld	K00382
PA production	3	proteins to propionyl-CoA	EC: 2.3.1.168	dbt	K09699
PA production	0	Propionyl-CoA to propionate	EC: 2.8.3.1	pct	K01026
PA production	0	Propionyl-CoA to propionate	EC: 6.2.1.13	acdA, acdB, acdAB, pauA	K01905, K22224, K24012
PA production	0	Propionyl-CoA to Propionyl-P	EC: 2.3.1.8	pta	K00625
PA production	0	Propionyl-P to propionate	EC: 2.7.2.1	ackA	K00925
PA production	0	Propionyl-CoA to propionyl-adenylate to propionate	EC: 6.2.1.1	acss1, acss2	K01895
PA production	0	Propionyl-CoA to propionyl-adenylate to propionate	EC: 6.2.1.17	acss3	K01908
BA production	1	Acetyl-CoA to Acetoacetyl-CoA	EC:2.3.1.9	atoB/thlA/thl	K00626
BA production	1	3-ketoacyl-CoA thiolase	EC: 2.3.1.16	fadA	K00632
BA production	1	Acetoacetyl-CoA to S-3_hydroxy-butanoyl-CoA	EC: 1.1.1.35	hadh/yfcX	K00022, K07516,K01782,K01825, K07514,K08683,K10527,K15016
BA production	1	3-ketoacyl-CoA (Cₙ₊₂) + NADH + H⁺ ⇌ L-3-hydroxyacyl-CoA (Cₙ₊₂) + NAD⁺	EC: 1.1.1.157	hbd	K00074
BA production	1	Acetoacetyl-CoA to R-3-Hydroxy-butanoyl-CoA	EC: 1.1.1.36	phbB	K00023
BA production	1	S-3-Hydroxy-butanoyl-CoA to Crotonoyl-CoA	EC:4.2.1.17 and EC: 4.2.1.74	crt2/fadJ/fadB/echA15/paaF	K01692, K01715,K01782,K01825,K07511, K07514,K07515,K10527,K13767,K15016
	1	Acyl-/Butyryl-CoA dehydrogenase	EC: 1.3.8.7/1.3.8.1	bcd/acd	K00249, K00248
	1	Electron-transfer flavoproteins		EtfA/B	K03522, K03523
BA production	0	Crotonoyl-CoA to butanoyl-CoA	EC: 1.3.8.1	fabV	K00248
BA production	0	Crotonoyl-CoA to butanoyl-CoA	EC 1.3.1.86	ccrA	K17829
BA production	0	Butanoyl-CoA to butyrate	EC: 2.8.3.8	atoD/atoA/ctfA/ctfB	K19709,K01035,K01034
BA production	0	Butanoyl-CoA to Butanoyl-P	EC: 2.3.1.19	ptb	K00634
BA production	0	Butanoyl-P to Butyrate	EC:2.7.2.7	buk2	K00929
BA production	2	Succinyl-CoA to succinate semialdehyde	EC: 1.2.1.76	sucD	K18119, K15038,K15017
BA production	2	succinate semialdehyde to 4-hydroxy-butanoate	EC: 1.1.1.61	gbd	K00043, K18120, K08318
BA production	2	4-Hydroxy-butanoate to 4-Hydroxy-butanoyl-CoA	EC: 2.8.3. -	cat2, abfT	K18122
BA production	2	4-Hydroxy-butanoyl-CoA to Crotonoyl-CoA	EC: 4.2.1.120	abfD	K14534
BA production	3	L-Glutamate to 4-Amino-butanoate	EC: 4.1.1.15	gadB, gadA	K01580
BA production	3	4-Amino-butanoate to succinate semialdehyde	EC: 2.6.1.19	puuE	K00823, K14268, K07250, K13524
BA production	3	4-Amino-butanoate to succinate semialdehyde	EC: 2.6.1.96	POP2	K16871
BA production	4	2-Oxoglutarate to 2-Hydroxy-glutarate	EC: 1.1.99.2	L2HGDH	K00109
BA production	4	2-Hydroxy-glutarate to 2-Hydroxy-glutaryl-CoA	EC: 2.8.3.12	gctA/gctB	K01039, K01040
BA production	4	Glutaconyl-CoA to Crotonoyl-CoA	EC: 7.2.4.5	gcdC,mmdC	K01615
BA production	5	L-lysine to L-beta-lysine	EC: 5.4.3.2	kamA	K01843
BA production	5	L-beta-lysine to 3,5-Diaminohexanoate	EC 5.4.3.3	kamD, kamE	K01844, K18011
BA production	5	3,5-Diaminohexanoate to 5-Amino-3-oxohexanoate	EC: 1.4.1.11	kdd	K18012
BA production	5	5-Amino-3-oxohexanoate to acetoacetate and L-3-Aminobutyryl-CoA	EC: 2.3.1.247	kce	K18013
BA production	5	L-3-Aminobutyryl-CoA to crotonoyl-CoA	EC: 4.3.1.14	kal	K18014
VA production	1	Acetyl-CoA to Acetoacetyl-CoA	EC:2.3.1.9	atoB/thlA/thl	K00626
VA production	1	3-ketoacyl-CoA thiolase	EC: 2.3.1.16	fadA	K00632
VA production	1	Acetoacetyl-CoA to S-3_hydroxy-butanoyl-CoA	EC: 1.1.1.35	hadh/yfcX	K00022, K07516,K01782,K01825,K07514, K08683,K10527,K15016
VA production	1	3-ketoacyl-CoA (Cₙ₊₂) + NADH + H⁺ ⇌ L-3-hydroxyacyl-CoA (Cₙ₊₂) + NAD⁺	EC: 1.1.1.157	hbd	K00074
VA production	1	Acetoacetyl-CoA to R-3-Hydroxy-butanoyl-CoA	EC: 1.1.1.36	phbB	K00023
VA production	1	S-3-Hydroxy-butanoyl-CoA to Crotonoyl-CoA	EC:4.2.1.17 and EC: 4.2.1.74	crt2/fadJ/fadB/echA15/paaF	K01692, K01715,K01782,K01825,K07511, K07514,K07515,K10527,K13767,K15016
VA production	1	Acyl-/Butyryl-CoA dehydrogenase	EC: 1.3.8.7/1.3.8.1	bcd/acd	K00249, K00248
VA production	1	Electron-transfer flavoproteins		EtfA/B	K03522, K03523
Acetyl-CoA (Lactate)	1	L-lacate + NAD+ to Pyruvate + NADH	EC: 1.1.1.27	Idh	K00016
Acetyl-CoA (Lactate)	2	D-lactate + NAD+ to pyruvate + NADH	EC: 1.1.1.28	IdhA	K03778
Acetyl-CoA (Lactate)	1	L-lactate + 2 NAD+ + 2 reduced ferredoxin [iron-sulfur] cluster = pyruvate + 2 NADH + 2 oxidized ferredoxin [iron-sulfur] cluster	EC: 1.1.1.436	lctD	K26113
Acetyl-CoA (Lactate)	1	L-lactate to D-lactate	EC: 5.1.2.1	larA	K22373
Acetyl-CoA (ethanol)	1	a primary alcohol + 2 ferricytochrome cL = an aldehyde + 2 ferrocytochrome cL + 2 H+	EC: 1.1.2.8 and EC 1.1.1.27	exaA	K00114
Acetyl-CoA (ethanol)	1	ethanol + ubiquinone = acetaldehyde + ubiquinol	EC: 1.1.5.5	adhA	K22473, K22474
Acetyl-CoA (ethanol)	1	alcohol + NAD+ to aldehyde + NADH + H+	EC: 1.1.1.1 and EC: 1.1.1.2	adh	K00001, K00002, K13954, K00121, K04072, K11440, K13951, K13952, K13953, K13954, K13980, K18857
Acetyl-CoA (ethanol)	2	Acetaldehyde + CoA + NAD+ to acetyl-CoA + NADH + H+	EC: 1.2.1.10	mhpF	K00132, K04073, K04073, K18366, K04072
Acetyl-CoA (ethanol)	3	aldehyde + NAD+ + H2O = a carboxylate + NADH + H+	EC: 1.2.1.3 and EC: 1.2.1.10	ALDH	K00128, K00149, K14085
Acetyl-CoA (ethanol)	3	acetaldehyde + CoA + NAD+ = acetyl-CoA + NADH + H+, alcohol + NAD+ = an aldehyde + NADH + H+	EC: 1.2.1.10 and EC: 1.1.1.1	adhE	K04072
Energy conservation	1	Fd(red) + NAD⁺ → Fd(ox) + NADH	EC: 7.2.1.2	RnfA	K03617
Energy conservation	1	Fd(red) + NAD⁺ → Fd(ox) + NADH	EC: 7.2.1.2	RnfB	K03616
Energy conservation	1	Fd(red) + NAD⁺ → Fd(ox) + NADH	EC: 7.2.1.2	RnfC	K03615
Energy conservation	1	Fd(red) + NAD⁺ → Fd(ox) + NADH	EC: 7.2.1.2	RnfD	K03614
Energy conservation	1	Fd(red) + NAD⁺ → Fd(ox) + NADH	EC: 7.2.1.2	RnfE	K03613
Energy conservation	1	Fd(red) + NAD⁺ → Fd(ox) + NADH	EC: 7.2.1.2	RnfG	K03612
Energy conservation	2	Fd(red) + 2H⁺ → Fd(ox) + H₂	EC: 1.12.7.2 or EC: 1.12.7.3	EchA	K14109
Energy conservation	2	Fd(red) + 2H⁺ → Fd(ox) + H₂	EC: 1.12.7.2 or EC: 1.12.7.3	EchB	K14110
Energy conservation	2	Fd(red) + 2H⁺ → Fd(ox) + H₂	EC: 1.12.7.2 or EC: 1.12.7.3	EchC	K14111
Energy conservation	2	Fd(red) + 2H⁺ → Fd(ox) + H₂	EC: 1.12.7.2 or EC: 1.12.7.3	EchD	K14112
Energy conservation	2	Fd(red) + 2H⁺ → Fd(ox) + H₂	EC: 1.12.7.2 or EC: 1.12.7.3	EchE	K14113
Energy conservation	2	Fd(red) + 2H⁺ → Fd(ox) + H₂	EC: 1.12.7.2 or EC: 1.12.7.3	EchF	K14114

### Sheet: Table S5
Table S5: Statistical test of the food waste characteristics between THP and non-THP
FW batches	Characteristics	tstat	p_value
FW1	TAN	13.3618	1.00E-03*
FW1	VS	-220.794	9.65E-06*
FW1	lipid	-11.6189	1.50E-03*
FW1	VS/TS	-1.73171	2.25E-01
FW1	pCOD	-4.38178	3.33E-02*
FW1	sCHO	2.43451	4.47E-02*
FW1	sCOD	110.227	4.06E-08*
FW1	sP	8.05387	1.95E-03*
FW1	tCA	103.366	5.17E-06*
FW2	TAN	43.8178	1.36E-04*
FW2	VS	-441.52	3.48E-08*
FW2	lipid	-16.4317	1.47E-03*
FW2	VS/TS	-3.28633	6.20E-02
FW2	pCOD	-0.593543	5.85E-01
FW2	sCHO	3.98042	1.64E-02*
FW2	sCOD	61.2372	4.26E-07*
FW2	sP	3.39683	6.90E-02
FW2	tCA	40.8132	7.77E-05*
FW3	TAN	10.3407	8.62E-03*
FW3	VS	-340.823	7.44E-08*
FW3	lipid	-0.774597	4.96E-01
FW3	non_VS	-6.89382	1.94E-02*
FW3	pCOD	-7.74597	4.80E-03*
FW3	sCHO	6.02495	1.61E-02*
FW3	sCOD	6.05461	2.59E-02*
FW3	sP	0.864945	4.78E-01
FW3	tCA	7.1435	6.03E-03*
*: p < 0.05

### Sheet: Table S6
Table S6: Comparison of the VFA production performance between THP and non-THP
(a) Statistical test of averaged performance from day 17 to 38 (n = 8)
Performance	Non-THP		THP
Total effluent VFA concentration (gCOD/L)	6.1 ± 0.9*		4.8 ± 0.4*
VFAs yield (%)	48.8 ± 6.8*		38.6 ± 3.2*
tCA yield (%)	17.2 ± 2.2*		13.4 ± 1.6*
Methane yield (%)	Not detected		Not detected
VFAs accumulation (%)	85.1 ± 9.2*		67.2 ± 5.8*
tCA accumulation (%)	39.1 ± 6.0*		30.8 ± 7.8*
Acetic acid (AA) fractions (%)	17.7 ± 1.6		18.9 ± 0.5
Propionic acid (PA) fractions (%)	57.1 ± 1.8*		52.3 ± 0.9*
Butyric acid (BA) fractions (%)	7.6 ± 1.4*		10.2 ± 0.5*
Valeric acid (VA) fractions (%)	17.0 ± 1.8*		18.1 ± 0.7*
*: p < 0.05
(b) Performance results including VFA conversion efficiency (%) and accumulation level (%) across all operational days
Reactors	Days	VFA yields (%)	std yields	VFA accumulation (%)	std VFA accumulation
THP	1	12	3.5	20.5	6.2
non-THP	1	19.5	2.8	48.7	10.3
THP	4	18	8.2	35.6	12.2
non-THP	4	29.8	4.5	68.1	9.8
THP	7	32	4.1	63.6	8.9
non-THP	7	38.7	2.2	85.6	3.1
THP	10	36.6	1.3	74.6	4.2
non-THP	10	64	0.8	110.4	1
THP	13	47.1	1.4	70.5	1.5
non-THP	13	63.1	1.2	109.3	2
THP	15	38.5	0.6	75	9.8
non-THP	15	70.1	0.8	130.5	5.5
THP	17	34.8	1.4	73.4	3.4
non-THP	17	51.3	1.2	92.3	6.2
THP	20	39.2	0.5	84.4	2.3
non-THP	20	49.5	0.8	90.3	7.9
THP	23	34.7	2.2	70.8	2.4
non-THP	23	44.9	0.5	80.3	3.3
THP	27	35.1	1.3	72	1
non-THP	27	47.2	1.7	95	3.5
THP	31	38.8	0.8	66.7	7.2
non-THP	31	41.3	0.5	90.2	3.1
THP	34	39.2	2.1	67.6	2.5
non-THP	34	47.2	0.8	92.9	5.9
THP	36	38.5	1.2	69.7	2.8
non-THP	36	48.9	1.5	93.2	3.7
THP	38	40.4	1.8	71.1	1.2
non-THP	38	45.7	0.8	95.5	1.8

### Sheet: Table S7
Table S7: Log2 fold change of DNA and mRNA involved in customized acidification networks after THP
Categories	Non-THP	THP	log2 FC
Sum of acidification-related genes’ DNA RPKM	17213	6862	-1.3268
Sum of acidification-related genes’ mRNA RPKM	13310	11349	-0.229945
mRNA RPKM/DNA RPKM	0.77	1.65	1.09954
